# A mouse SWATH-MS reference spectral library enables deconvolution of species-specific proteomic alterations in human tumour xenografts

**DOI:** 10.1101/2020.02.03.930248

**Authors:** Lukas Krasny, Philip Bland, Jessica Burns, Nadia Carvalho Lima, Peter T. Harrison, Laura Pacini, Mark L. Elms, Jian Ning, Victor Garcia Martinez, Yi-Ru Yu, Sophie E. Acton, Ping-Chih Ho, Fernando Calvo, Amanda Swain, Beatrice A. Howard, Rachael C. Natrajan, Paul H. Huang

**Author notes:** Correspondence to: Paul H Huang, Division of Molecular Pathology, Institute of Cancer Research, 237 Fulham Road, London SW3 6JB, United Kingdom.

## Abstract

SWATH-mass spectrometry (MS) enables accurate and reproducible proteomic profiling in multiple model organisms including the mouse. Here we present a comprehensive mouse reference spectral library (MouseRefSWATH) that permits quantification of up to 10,597 proteins (62.2% of the mouse proteome) by SWATH-MS. We exploit MouseRefSWATH to develop an analytical pipeline for species-specific deconvolution of proteomic alterations in human tumour xenografts (XenoSWATH). This method overcomes the challenge of high sequence similarity between mouse and human proteins, facilitating the study of host microenvironment-tumour interactions from ‘bulk tumour’ measurements. We apply the XenoSWATH pipeline to characterise an intraductal xenograft model of breast ductal carcinoma in-situ and uncover complex regulation of cell migration pathways that are not restricted to tumour cells but also operate in the mouse stroma upon progression to invasive disease. MouseRefSWATH and XenoSWATH opens new opportunities for in-depth and reproducible proteomic assessment to address wide-ranging biological questions involving this important model organism.
