## Supplemental Table 2 for "A mouse SWATH-MS reference spectral library enables deconvolution of species-specific proteomic alterations in human tumour xenografts"

### Sheet: Human_ttest
Table S2: List of human proteins with significantly altered expression in 10w samples compared to 4w & 6w samples. Log2 fold change for each protein is reported along with the t-test FDR value.
UniProt ID	Gene Name	10w to 6w & 4w Log2FC	FDR
P09110	ACAA1	-3.03911	0.0469798
P24752	ACAT1	-2.34928	8.06e-08
P12814	ACTN1	1.13977	0.00683849
O43707	ACTN4	1.44334	0.00245779
O95831	AIFM1	-1.50049	0.00103098
Q13155	AIMP2	0.47204	0.0133915
P14550	AKR1A1	-1.32219	0.000473948
P15121	AKR1B1	-1.16176	0.0139401
P52895	AKR1C2	2.01824	0.00683418
P42330	AKR1C3	0.631602	0.0480145
Q3SY69	ALDH1L2	-2.5427	0.0172006
P05091	ALDH2	-1.73974	0.0024334
Q02252	ALDH6A1	-1.14952	0.00455733
P49189	ALDH9A1	-0.791499	0.000291865
P04083	ANXA1	1.91592	0.00319612
P12429	ANXA3	0.746561	0.0434759
P09525	ANXA4	0.558603	0.000422928
P08758	ANXA5	2.78484	0.00304165
Q16853	AOC3	-2.30385	0.00430891
P13798	APEH	0.34816	0.0247815
P02649	APOE	-0.436158	0.0268836
P07741	APRT	0.486522	0.0230976
O75915	ARL6IP5	1.03804	0.0433265
O15143	ARPC1B	-1.08389	0.00777951
Q9BXN1	ASPN	-1.46984	0.0139595
P05023	ATP1A1	0.465405	0.0281124
P05026	ATP1B1	0.834772	0.0252434
P54709	ATP1B3	0.830091	0.0102191
P06576	ATP5B	0.622214	0.000500286
P36542	ATP5C1	-1.27793	0.000300015
P48047	ATP5O	0.530599	0.00388362
Q8IXM2	BAP18	-0.486295	0.0434893
P12694	BCKDHA	-1.16138	0.0188525
P35613	BSG	0.383822	0.0280008
P01031	C5	1.9657	0.020103
P27797	CALR	1.46111	0.00174478
P17655	CAPN2	0.676722	0.0324166
Q13938	CAPS	2.39815	0.0024399
P04040	CAT	-2.07277	0.00554427
P16152	CBR1	-1.18392	0.0201987
O75828	CBR3	-1.33654	5.63e-05
Q8N163	CCAR2	0.234585	0.0411987
P78371	CCT2	-0.709318	0.0206375
P50991	CCT4	-1.43747	3.49e-05
P40227	CCT6A	0.466349	0.0296861
Q92526	CCT6B	0.741275	0.0201001
Q99832	CCT7	0.424015	0.0220019
P48509	CD151	1.44915	0.00528662
P16070	CD44	1.57926	2.18e-05
P13987	CD59	0.734828	0.0305788
Q66GS9	CEP135	-1.06345	0.00921852
P05156	CFI	-0.600164	0.0199754
P23528	CFL1	2.20148	1.5e-06
P12277	CKB	-1.48316	0.00315596
P06732	CKM	-1.73077	0.0281189
O00299	CLIC1	0.7823	0.00926416
Q96KP4	CNDP2	0.665312	0.0233737
P09543	CNP	-0.548347	0.000145288
Q01955	COL4A3	-1.35796	0.0193416
P12111	COL6A3	-1.4985	0.0207704
P14406	COX7A2	0.489196	0.0268975
P23786	CPT2	1.20583	0.00393984
P29373	CRABP2	1.64884	0.000578034
P43155	CRAT	-1.00058	0.0455421
P07339	CTSD	3.25049	0.00121212
Q16643	DBN1	-0.444802	0.0489186
P11182	DBT	-0.538494	0.0325643
O00571	DDX3X	0.570104	0.042141
Q16698	DECR1	0.235471	0.0207444
P15924	DSP	1.0402	0.0432203
P33316	DUT	0.499054	0.0295943
O43237	DYNC1LI2	-0.440531	0.0385731
Q9NTX5	ECHDC1	-0.742763	0.00959371
P13639	EEF2	1.26038	0.00175739
P06733	ENO1	3.55597	2.58e-05
P07814	EPRS	0.480616	0.0168199
P30040	ERP29	0.230906	0.0165691
P38117	ETFB	-1.20743	0.00463157
P15311	EZR	1.19513	0.0112685
Q01469	FABP5	-2.33227	0.0153897
Q96TA1	FAM129B	0.341419	0.0212915
P21333	FLNA	-0.598608	0.048427
O75369	FLNB	1.5483	0.022025
P02751	FN1	3.52644	1.09e-05
Q16658	FSCN1	1.12274	0.0325313
Q14376	GALE	-0.421377	0.0342931
Q14697	GANAB	1.3913	0.00113398
P04406	GAPDH	4.57403	0.0016914
P02774	GC	-0.349984	0.0290138
P50395	GDI2	0.763335	0.0139255
Q14161	GIT2	-0.714596	0.017096
Q9HC38	GLOD4	-0.611721	0.0323057
P00367	GLUD1	-1.75655	0.0479002
P17174	GOT1	0.519152	0.00198055
P06744	GPI	1.49164	0.0124165
P09211	GSTP1	2.56629	3.08e-06
Q16836	HADH	-1.58328	0.000129603
O43390	HNRNPR	-0.729418	0.00391305
Q00839	HNRNPU	0.692379	0.0249808
P02790	HPX	-0.4393	0.0360304
P51659	HSD17B4	-1.01096	0.000179904
Q58FF6	HSP90AB4P	-1.01766	0.0468028
P11021	HSPA5	0.606714	0.00118316
P38646	HSPA9	1.15683	0.00307161
P04792	HSPB1	2.24526	0.000348221
P10809	HSPD1	0.885853	0.0416951
P61604	HSPE1	1.58443	0.00417459
P98160	HSPG2	-1.13	0.0264187
Q9NSE4	IARS2	-0.300314	0.0143066
O43837	IDH3B	-1.47186	8.81e-08
Q14116	IL18	0.261836	0.0475587
Q12906	ILF3	1.06054	0.045451
P46940	IQGAP1	0.267515	0.0386173
P05556	ITGB1	0.652724	0.0468798
P16144	ITGB4	0.989191	0.0170804
P26440	IVD	-1.61152	0.0140798
P02533	KRT14	2.63198	0.00112881
P19012	KRT15	3.77829	0.00242064
Q04695	KRT17	4.60928	1.47e-05
P05783	KRT18	3.44677	0.000102194
P13647	KRT5	4.51322	0.00169725
P04259	KRT6B	2.46028	0.00335249
P08729	KRT7	3.80512	0.00239385
Q7Z794	KRT77	1.52321	0.0327292
P05787	KRT8	4.60145	2.76e-05
P07942	LAMB1	-1.16589	0.0168052
P11047	LAMC1	-2.41764	0.000180119
P00338	LDHA	3.251	1.21e-05
P07195	LDHB	0.700989	0.0232057
P17931	LGALS3	1.583	0.0253682
Q08380	LGALS3BP	0.734399	0.000175658
Q05469	LIPE	-0.551208	0.0217817
P20700	LMNB1	0.5091	0.0431735
Q9BQ69	MACROD1	-0.519653	0.0334204
O95819	MAP4K4	-0.555037	0.0124665
P53582	METAP1	-0.631132	0.0170927
Q9H8H3	METTL7A	-1.22266	0.0446718
P14174	MIF	2.71263	0.000494223
P00403	MT-CO2	0.473234	0.00131587
P11586	MTHFD1	0.979654	0.0159768
P35749	MYH11	-1.74296	0.00433466
P35579	MYH9	0.851342	0.026314
Q15746	MYLK	-0.528345	0.0372175
Q13564	NAE1	-0.587606	0.020753
P55209	NAP1L1	0.666325	0.00148306
O95299	NDUFA10	-0.22594	0.0390953
Q9UI09	NDUFA12	-1.45342	0.00237113
P28331	NDUFS1	-1.29783	0.0158317
O75251	NDUFS7	-0.80172	0.0434069
P14543	NID1	-1.51776	0.0375508
P22392	NME2	0.74622	0.0107425
Q9Y266	NUDC	-0.398918	0.0417759
Q02218	OGDH	-1.95219	0.0249089
P07237	P4HB	1.17145	4.13e-05
Q99497	PARK7	0.714894	0.0386672
P11498	PC	-1.56373	0.0139908
P05165	PCCA	-2.61187	0.00413485
P05166	PCCB	-1.96439	0.000682987
P12004	PCNA	0.486212	0.0314207
O00330	PDHX	-0.956233	0.00572003
P30101	PDIA3	2.72368	0.00177405
Q15084	PDIA6	1.77768	0.00111265
P50479	PDLIM4	0.429987	0.0418364
O00764	PDXK	-0.195736	0.0452966
P07737	PFN1	3.35328	1.46e-05
P00558	PGK1	2.76279	1.33e-05
O43175	PHGDH	0.895567	0.00065517
P14618	PKM	1.78577	0.000566241
O60240	PLIN1	-2.51685	0.00279974
Q96Q06	PLIN4	-2.64744	0.0144199
Q02809	PLOD1	-0.273699	0.0383198
O75439	PMPCB	-0.463977	0.0433037
P00491	PNP	0.275469	0.0384687
P28340	POLD1	1.57403	0.0234835
Q15063	POSTN	-1.32305	0.0375369
P62937	PPIA	3.7886	1.32e-05
P23284	PPIB	2.24355	2.5e-05
Q06830	PRDX1	0.29216	0.0143327
P32119	PRDX2	0.474313	0.00706694
P30041	PRDX6	0.677405	0.002666
P11908	PRPS2	-0.518494	0.0255751
Q9NRG1	PRTFDC1	-1.66037	0.00138061
P07602	PSAP	0.796133	0.0112977
P20618	PSMB1	0.750375	0.0177778
Q9UL46	PSME2	-0.251605	0.0204729
P26599	PTBP1	0.709832	0.0264668
Q13308	PTK7	-0.525192	0.00728625
Q6NZI2	PTRF	-1.81339	0.0476401
P09417	QDPR	-0.43429	0.0324446
Q13637	RAB32	-2.75901	0.0234067
Q9P258	RCC2	0.299657	0.00452911
P13489	RNH1	0.685568	0.04067
Q07020	RPL18	1.41876	0.0453996
P46776	RPL27A	1.18309	0.0210753
P47914	RPL29	0.650066	0.0386047
P36578	RPL4	1.61653	0.0137317
P46777	RPL5	1.11868	0.0216896
P18124	RPL7	0.733896	0.026181
P05387	RPLP2	0.650162	0.0134326
P04843	RPN1	0.570615	0.0290313
P63220	RPS21	2.27384	1e-05
P62979	RPS27A	1.24101	0.0130058
Q9NQC3	RTN4	1.03191	0.00395165
P60903	S100A10	0.487674	0.00988358
P31949	S100A11	1.92392	0.0265681
Q9HCY8	S100A14	0.924179	0.020222
Q96FQ6	S100A16	0.866725	0.00183153
P29034	S100A2	4.01313	6.64e-05
P26447	S100A4	0.537166	0.0166991
P06703	S100A6	1.57625	0.011705
Q9Y3Z3	SAMHD1	-0.399536	0.033814
P22307	SCP2	-1.94979	0.00403542
Q92599	SEPT8	-0.478551	0.0139086
P36952	SERPINB5	1.06849	0.0197045
P01008	SERPINC1	-1.70052	0.0283944
P50454	SERPINH1	-1.28542	9.39e-05
P23246	SFPQ	-0.387178	0.0297173
P34897	SHMT2	0.595016	0.0417352
P55011	SLC12A2	2.20773	0.00153216
Q9UBX3	SLC25A10	-1.95987	0.000291488
Q7KZF4	SND1	0.579941	0.0234649
Q9UMY4	SNX12	-0.668623	0.0483062
P00441	SOD1	0.449017	0.0177084
P49458	SRP9	0.818722	0.0288756
P42226	STAT6	-1.48096	0.0218812
P53999	SUB1	0.556742	0.0333936
P07996	THBS1	2.21459	0.00239864
Q9Y490	TLN1	-0.952312	0.0117339
Q9BVC6	TMEM109	1.46061	0.00526583
P42167	TMPO	0.607296	0.000416108
Q9H3N1	TMX1	0.412894	0.0192287
P24821	TNC	1.85634	6.93e-05
Q9HBL0	TNS1	-1.15822	8.92e-05
Q68CZ2	TNS3	-0.529223	0.0181004
P60174	TPI1	2.9016	9.72e-05
P13693	TPT1	0.424345	0.032781
Q14134	TRIM29	1.43377	0.0047971
Q9BQE3	TUBA1C	0.45683	7.36e-05
P10599	TXN	0.69472	0.0280885
Q16881	TXNRD1	-0.842063	0.0483783
Q16222	UAP1	-0.50947	0.0479837
Q14157	UBAP2L	-0.454961	0.0381942
P46939	UTRN	-1.16043	0.00645231
P21796	VDAC1	0.849123	0.00199574
P13010	XRCC5	1.07438	0.00768651
P12956	XRCC6	1.1929	0.0081668
P63104	YWHAZ	3.17176	0.0201971

### Sheet: Mouse_ttest
Table S2: List of mouse proteins with significantly altered expression in 10w samples compared to 4w & 6w samples. Log2 fold change for each protein is reported along with the t-test FDR value.
UniProt ID	Gene Name	10w to 6w & 4w Log2FC	FDR
Q9D2R0	Aacs	-0.901641	0.0114973
Q9DBL9	Abhd5	-0.659359	0.027872
Q8VCH0	Acaa1b	-1.09528	0.000522185
Q8BWT1	Acaa2	-1.0182	0.000299622
Q5SWU9	Acaca	-1.1652	0.0264382
Q80XL6	Acad11	-1.07841	0.0150399
Q8JZN5	Acad9	-0.846623	0.0150115
P51174	Acadl	-0.965214	0.010735
P45952	Acadm	-0.762306	0.00617899
P50544	Acadvl	-0.995679	0.00708335
Q8QZT1	Acat1	-0.978239	0.000335929
Q91V92	Acly	-1.52119	0.00361069
P28271	Aco1	-0.84156	0.0352865
Q99KI0	Aco2	-0.986501	0.000892408
Q9QYR9	Acot2	-0.628262	0.00955734
Q9R0H0	Acox1	-0.959624	0.0381292
Q8VCW8	Acsf2	-0.834657	0.00126369
P41216	Acsl1	-0.853314	6.71e-05
Q9CZW4	Acsl3	0.686438	0.0374982
O88990	Actn3	0.849269	0.00401755
Q641P0	Actr3b	1.26708	0.0432828
P03958	Ada	0.376691	0.0247758
P00329	Adh1	-0.805808	0.00714157
Q8R0N6	Adhfe1	-0.981236	0.00638696
Q8K3K7	Agpat2	-1.39571	0.00891937
Q9Z0X1	Aifm1	-0.878381	0.0208853
Q9WTP6	Ak2	-0.988241	0.0202983
Q9WTP7	Ak3	-0.718217	0.00315259
Q8VC28	Akr1c13	2.26579	0.0189359
P70694	Akr1c6	1.69982	0.0162078
Q8CG76	Akr7a2	-0.978877	0.0147156
P10518	Alad	-0.697569	0.0308419
Q8R0Y6	Aldh1l1	-0.91435	0.00220205
E9Q3E1	Aldh3b2	-1.03129	0.0016453
Q8CHT0	Aldh4a1	-1.08737	0.00319649
Q8BWF0	Aldh5a1	-0.452003	0.0223745
Q9EQ20	Aldh6a1	-0.838837	0.0138163
P05064	Aldoa	-0.814307	0.00407473
P05063	Aldoc	-0.788944	0.0401307
P97449	Anpep	-0.756743	0.0374243
P10107	Anxa1	1.15751	7.58e-05
P48036	Anxa5	-0.379469	0.0223335
O70423	Aoc3	-0.654326	0.00306476
P12246	Apcs	1.28394	0.0078253
Q9D7N9	Apmap	-0.85346	0.00551038
Q01339	Apoh	2.28067	0.00451193
Q78IK4	Apool	-0.356337	0.0399415
Q61599	Arhgdib	1.54036	0.0011734
Q9WUL7	Arl3	0.490775	0.00955609
Q6A058	Armcx2	1.58934	0.0327593
Q9WV32	Arpc1b	0.551241	0.0224109
Q9JM76	Arpc3	0.714089	0.0195268
Q99MQ4	Aspn	-0.920026	0.0324795
Q6Q477	Atp2b4	-0.764456	0.00633313
Q9D3D9	Atp5f1d	-0.736462	0.00157908
Q9R069	Bcam	-0.688161	0.00499037
O35855	Bcat2	-0.708276	0.0230376
Q8R164	Bphl	-0.878013	0.00126511
P16015	Ca3	-0.906371	0.0377817
Q64444	Ca4	-0.401242	0.0102184
B2RQC6	Cad	0.224828	0.0259904
O35887	Calu	0.823513	0.00569345
P51437	Camp	2.09482	0.00591943
P40124	Cap1	1.05274	0.0118297
P24452	Capg	0.764695	0.0163466
P49817	Cav1	-1.3451	0.020749
O54724	Cavin1	-0.948468	0.00495867
Q63918	Cavin2	-0.78876	0.0239187
P48758	Cbr1	-0.722456	0.0120321
P80318	Cct3	0.201167	0.0298178
P11609	Cd1d1	-0.394478	0.0167869
P15379	Cd44	1.02089	0.00035013
P40240	Cd9	-2.44232	0.00346974
Q9WTR5	Cdh13	-0.534299	0.0384574
Q9CXS4	Cenpv	-0.567891	0.00637718
Q8VCT4	Ces1d	-1.15685	0.000302799
Q91WU0	Ces1f	-0.913197	0.00719621
P04186	Cfb	0.844311	0.0405344
P06909	Cfh	1.39522	0.0170799
Q61129	Cfi	0.913695	0.0162804
O35744	Chil3	1.18384	0.00397631
Q8BMK4	Ckap4	1.102	0.0122643
Q8R4N0	Clybl	-1.04271	0.0308762
Q08093	Cnn2	1.13955	0.00568641
P16330	Cnp	1.01684	0.0148745
Q60847	Col12a1	3.97759	1.11e-05
P11087	Col1a1	-1.09755	0.0354778
P08121	Col3a1	-0.879437	0.021134
P08122	Col4a2	-1.06954	0.0341835
O88207	Col5a1	-1.54415	0.0255741
Q8BMS4	Coq3	-0.774538	0.0280653
O89053	Coro1a	1.58731	0.0241114
P19783	Cox4i1	-0.741831	0.0230909
P36552	Cpox	0.954002	0.0151645
P52825	Cpt2	-0.637407	0.020464
P47934	Crat	-1.37124	5.81e-05
P47199	Cryz	-0.696305	0.00404332
Q9CZU6	Cs	-0.779545	0.00285847
P97821	Ctsc	0.831916	0.0013073
Q8CIM3	D2hgdh	-0.611967	0.035203
Q62418	Dbnl	0.198966	0.0137394
P28654	Dcn	-1.18657	0.0129271
Q99LD8	Ddah2	-0.926606	0.0144131
Q9CQ62	Decr1	-0.847736	0.000657856
Q9DBB8	Dhdh	-0.877476	0.0127464
Q99LB2	Dhrs4	-1.24707	0.0114101
Q99J47	Dhrs7b	-1.13704	0.00398711
Q8BMF4	Dlat	-1.10386	0.00269089
O08553	Dpysl2	-0.70577	0.014062
E9Q557	Dsp	1.17548	0.0197873
Q9D7J9	Echdc3	-0.914534	0.00410314
Q8BH95	Echs1	-1.44774	0.00360481
P42125	Eci1	-0.749027	0.00273074
Q9WUR2	Eci2	-0.723474	0.00133669
Q78JN3	Eci3	-0.87446	0.000269996
Q8BH64	Ehd2	-0.809799	0.00940909
Q9EQP2	Ehd4	0.44137	0.0246974
Q9DBM2	Ehhadh	-1.40014	0.0368259
Q99L45	Eif2s2	0.257327	0.02946
P17182	Eno1	-0.770001	0.0170673
P17183	Eno2	1.11143	0.0496615
P16406	Enpep	-0.336403	0.0319924
O55026	Entpd2	-0.756822	0.0235217
P34914	Ephx2	-1.14334	0.0114604
Q8R0W0	Eppk1	0.953141	0.00250334
P57759	Erp29	0.645398	0.0298608
Q9D1Q6	Erp44	0.283087	0.0269538
Q99LC5	Etfa	-1.54021	0.00167333
Q9DCW4	Etfb	-0.923797	6.35e-05
P19221	F2	1.10844	0.00946226
P04117	Fabp4	-1.06051	0.0477797
P35505	Fah	-0.978999	0.0465805
P19096	Fasn	-1.4523	0.00424111
P37889	Fbln2	1.60221	0.0127636
Q8K1B8	Fermt3	1.04595	0.00848762
Q8VCM7	Fgg	1.30408	0.0314219
P97807	Fh	-1.05347	0.00250146
Q61576	Fkbp10	1.04494	0.0139324
Q62446	Fkbp3	0.210639	0.0117348
Q8BTM8	Flna	0.52637	0.0282671
Q8VHX6	Flnc	0.292255	0.00441606
P50285	Fmo1	-1.08715	0.0257124
P11276	Fn1	2.21776	0.000275285
Q68FH4	Galk2	0.177571	0.0410046
Q9D6Y9	Gbe1	-1.02241	0.00685053
Q01514	Gbp1	0.678077	0.0164951
Q9Z0E6	Gbp2	-0.23317	0.017844
P15105	Glul	-1.03667	0.004397
P01642	Gm10881	0.290449	0.0352126
Q8C0N2	Gpat3	-1.30982	0.0173524
P13707	Gpd1	-1.11588	0.00130899
Q64521	Gpd2	-1.05337	0.00127889
Q8QZR5	Gpt	-1.23082	0.0116998
Q9WVL0	Gstz1	-0.878317	0.0367054
Q9QXE0	Hacl1	-1.07818	0.0203551
Q61425	Hadh	-0.852175	0.0149691
Q8BMS1	Hadha	-0.773996	0.0257644
Q99JY0	Hadhb	-1.21396	0.000308297
P02088	Hbb-b1	0.447686	0.0115483
Q9R257	Hebp1	-0.751132	0.0239046
Q99L13	Hibadh	-0.837445	0.00177607
Q8QZS1	Hibch	-0.876597	0.0083507
P43275	Hist1h1a	1.12404	0.0306539
P30681	Hmgb2	1.25934	0.0294557
O08756	Hsd17b10	-0.875833	0.00460442
P50171	Hsd17b8	-0.828381	0.0011783
Q2TPA8	Hsdl2	-0.874575	0.0223441
P38647	Hspa9	-0.82215	0.0109566
P14602	Hspb1	-0.821463	0.00327372
P63038	Hspd1	-0.822371	0.00165994
Q8BIJ6	Iars2	-0.560212	0.00516419
P70404	Idh3g	-1.00906	0.0127582
Q9BDB7	Ifi44l	0.341448	0.0270775
Q8CAQ8	Immt	-0.912761	0.00354742
Q9JKF1	Iqgap1	0.635408	0.0379339
P85094	Isoc2a	-0.81206	0.00989106
Q61739	Itga6	-0.74169	0.00313582
P05555	Itgam	1.51436	0.000713613
P11835	Itgb2	1.6461	0.00319966
Q61702	Itih1	1.76837	0.00519962
Q61703	Itih2	1.22882	0.010153
Q61704	Itih3	1.21724	0.0480759
Q9JHI5	Ivd	-0.960381	0.00159055
Q02257	Jup	0.257327	0.0499525
Q60749	Khdrbs1	0.163339	0.0206552
Q9QWT9	Kifc1	2.73313	0.0212986
Q61781	Krt14	1.69494	0.0119188
Q61414	Krt15	3.65703	0.000502221
Q99M74	Krt82	1.08585	0.0204955
Q71RI9	Kyat3	-0.632326	0.00359016
Q9CXA2	L3hypdh	-0.622159	0.0117419
Q60675	Lama2	-1.09132	0.0186458
P97927	Lama4	-0.780789	0.000435774
P02469	Lamb1	-0.811761	0.0176992
Q61292	Lamb2	-1.45348	0.00406075
P02468	Lamc1	-0.987123	0.000509795
O88653	Lamtor3	-0.725746	0.0149154
Q9CPY7	Lap3	-0.780493	0.0141017
Q8BMJ2	Lars	0.386803	0.0207427
P11672	Lcn2	1.71873	0.00553543
Q61233	Lcp1	1.1531	0.00207169
P16110	Lgals3	1.16709	0.00078475
P54310	Lipe	-0.77982	0.0103343
P21619	Lmnb2	-0.428294	0.0442176
P24527	Lta4h	0.606088	0.0175887
P35461	Ly6g	1.36186	0.0164851
P08905	Lyz2	1.38142	0.0242168
Q922B1	Macrod1	-0.692757	0.0116869
Q922Q1	Marc2	-0.745659	0.0101171
Q8K310	Matr3	1.19898	0.037495
Q99MR8	Mccc1	-1.04493	0.000487726
Q3ULD5	Mccc2	-1.24616	0.00397546
Q61881	Mcm7	0.384291	0.0256193
P14152	Mdh1	-0.710957	0.00374299
Q9D967	Mdp1	-0.311578	0.0201673
P06801	Me1	-1.44202	0.0122741
Q9DCS3	Mecr	-1.43189	0.000376989
O35678	Mgll	-1.10213	0.00417015
Q9JM52	Mink1	-1.09484	0.0109926
Q8K273	Mmgt1	-0.691845	0.0374145
Q9D023	Mpc2	-1.13154	0.0119778
P11247	Mpo	2.60254	0.00028735
Q61830	Mrc1	0.467132	0.0361899
Q99N85	Mrps18a	1.86468	0.021006
P26041	Msn	0.651169	0.0265571
P00405	Mtco2	-0.622969	0.0128882
P16332	Mut	-0.917947	0.0028314
Q8VDD5	Myh9	0.746054	0.0383401
Q9CZ42	Naxd	-0.609167	0.0259981
O70145	Ncf2	1.17211	0.000336829
P97369	Ncf4	0.961724	0.0203815
Q9D8B4	Ndufa11	-0.265752	0.0479827
Q7TMF3	Ndufa12	-0.920756	0.00204954
Q9CQ91	Ndufa3	-1.06872	0.0294744
Q9DC69	Ndufa9	-0.863486	0.00115807
Q91WD5	Ndufs2	-0.671385	0.00780531
Q9DC70	Ndufs7	-0.401816	0.0427961
Q91YT0	Ndufv1	-0.876205	0.00655579
P08553	Nefm	-1.20482	0.0119801
O08692	Ngp	4.39978	2.35e-06
P10493	Nid1	-0.763316	0.00111061
O88322	Nid2	-0.44947	0.0327928
Q9D6Z1	Nop56	0.258262	0.0221114
Q9DCJ9	Npl	0.618102	0.026632
Q9CZ44	Nsfl1c	0.353255	0.0346742
Q60597	Ogdh	-0.508034	0.0354329
Q62000	Ogn	-1.26906	0.0258551
Q9D0K2	Oxct1	-0.78207	0.0385025
Q9ET54	Palld	0.0660853	0.0189087
Q99LX0	Park7	-0.714806	0.0214254
Q05920	Pc	-1.1989	0.00127033
Q61990	Pcbp2	1.06066	0.00709052
Q91ZA3	Pcca	-0.947128	0.00400687
Q99MN9	Pccb	-1.54719	0.00514028
P23506	Pcmt1	-0.299692	0.0295568
P35486	Pdha1	-1.10041	0.0211709
Q9D051	Pdhb	-1.33068	0.000496805
P70271	Pdlim4	-4.10661	0.0042829
P70296	Pebp1	-0.332923	0.0353429
Q9D0F9	Pgm1	-0.721647	0.00130792
P52480	Pkm	0.573857	0.0313889
P20918	Plg	1.58709	0.00142407
P43883	Plin2	0.225789	0.0122547
O88492	Plin4	-0.901015	0.0040406
Q8BJ56	Pnpla2	-1.27288	0.0128244
Q62087	Pon3	-0.769506	0.00780454
P37040	Por	-0.783812	0.020257
Q61878	Prg2	0.895971	0.0462515
P05132	Prkaca	-0.765847	0.0275592
P31324	Prkar2b	-1.5259	0.00833767
Q9WU79	Prodh	-0.429259	0.0109567
P15331	Prph	-0.962986	0.0116269
P97372	Psme2	0.635528	0.0131511
Q91YR9	Ptgr1	0.491611	0.0381234
Q9D0J8	Ptms	-1.05933	0.045559
P06800	Ptprc	0.411871	0.0137831
Q91VM5	Rbmxl1	0.406035	0.0172731
P52760	Rida	-0.789349	0.0373716
Q62193	Rpa2	0.327938	0.0265145
P47911	Rpl6	0.705346	0.015089
Q01730	Rsu1	0.476789	0.0289553
P27005	S100a8	4.7364	3.35e-05
P31725	S100a9	4.92249	2.4e-05
Q8BGH2	Samm50	-0.557931	0.0269655
P32020	Scp2	-1.28408	0.00117361
Q8K2B3	Sdha	-0.799025	0.000409364
Q6NZC7	Sec23ip	0.250344	0.00886177
P17563	Selenbp1	-0.848387	0.0011904
Q80UG5	Sept9	1.01377	0.0122108
P32261	Serpinc1	0.496048	0.0163048
P97290	Serping1	0.721702	0.0294265
Q99JR1	Sfxn1	-0.73048	0.00511739
P82347	Sgcd	-0.895415	6.15e-05
Q8JZU2	Slc25a1	-1.46356	0.00400699
Q60714	Slc27a1	-1.21601	0.0174104
P70441	Slc9a3r1	0.389893	0.0120526
Q921U8	Smtn	1.10631	0.0213407
Q64105	Spr	-0.610798	0.00445936
Q62261	Sptbn1	-0.717097	0.00178222
Q8BMA6	Srp68	0.345372	0.00362182
Q9Z2I9	Sucla2	-1.29996	0.00313721
Q9WUM5	Suclg1	-1.44187	0.0189544
Q9Z2I8	Suclg2	-1.09076	0.000423792
P52840	Sult1a1	-0.396005	0.0150367
Q920B9	Supt16h	0.195266	0.0200181
Q7TMK9	Syncrip	0.541603	0.0314026
Q9WVA4	Tagln2	0.973839	0.00887891
Q8BLY2	Tarsl2	-0.682018	0.0292856
Q9CY27	Tecr	-0.796032	0.00380577
Q62264	Thrsp	-1.75652	0.0170798
P01831	Thy1	0.856033	0.049579
P40142	Tkt	-1.11545	0.00539742
Q9DAM7	Tmem263	0.34567	0.0202709
Q61029	Tmpo	0.503879	0.0119284
Q80YX1	Tnc	1.80447	0.00940698
Q921T2	Tor1aip1	0.533557	0.00184348
Q9CQN1	Trap1	-0.597756	0.00591549
Q923J1	Trpm7	0.350621	0.0150057
P52196	Tst	-1.70775	0.00287004
Q8BFR5	Tufm	-0.804695	0.0128915
P42682	Txk	-0.612992	0.0305272
Q9CZ13	Uqcrc1	-0.872007	0.000318635
Q9DB77	Uqcrc2	-1.05878	0.00718485
Q9CR68	Uqcrfs1	-0.741162	0.00573738
P70460	Vasp	0.639394	0.0165989
Q60932	Vdac1	-0.681947	0.00287764
P29788	Vtn	2.63486	0.00621321
