## Supplemental Table 3 for "A mouse SWATH-MS reference spectral library enables deconvolution of species-specific proteomic alterations in human tumour xenografts"

### Sheet: GSEA
Table S3: Overlapping ontologies enriched in both human and mouse dataset (Figure 4E). GSEA normalized enrichment scores and FDR values are shown based on comparison of 10w versus 4w & 6w samples.
	Mouse		Human
Ontology	NES	FDR	NES	FDR
Cell chemotaxis	2.138	0.00277	2.108	0.00208
Cell motility	1.873	0.0243	1.719	0.073
Cytokine production	2.07	0.00399	1.766	0.0567
Cytokine production regulation	2.296	0.000392	1.752	0.0614
Cytoskeleton organization	2.17	0.00243	1.689	0.088
Epidermal cell differentiation	1.618	0.0999	2.221	<1E-04
Intermediate filament based process	1.788	0.0419	1.768	0.0576
Leukocyte migration	1.845	0.03	1.922	0.0192
Locomotion	1.755	0.0517	1.702	0.0817
Myeloid leukocyte migration	2.025	0.00772	1.723	0.0735
Positive regulation of growth	2.15	0.003	1.797	0.0516
Regulation of developmental growth	1.629	0.0966	1.85	0.0309
Response to external stimulus	1.856	0.0279	1.764	0.0569
Taxis	1.799	0.0386	1.986	0.00758
NES = normalized enrichment score
